# The *Arabidopsis* NOT4A E3 ligase coordinates PGR3 expression to regulate chloroplast protein translation

**DOI:** 10.1101/2020.04.02.021998

**Authors:** Mark Bailey, Aiste Ivanauskaite, Julia Grimmer, Oluwatunmise Akintewe, Adrienne C. Payne, Ross Etherington, Anne-Marie Labandera, Rory Osborne, Marjaana Rantala, Sacha Baginsky, Paula Mulo, Daniel J. Gibbs

## Abstract

Chloroplast function requires the coordinated action of nuclear- and chloroplast-derived proteins, including several hundred nuclear-encoded pentatricopeptide repeat (PPR) proteins that regulate plastid mRNA metabolism. Despite their large number and importance, regulatory mechanisms controlling PPR expression are poorly understood. Here we show that the Arabidopsis NOT4A ubiquitin-ligase positively regulates PROTON GRADIENT 3 (PGR3), a PPR protein required for translating 30S ribosome subunits and several thylakoid-localised photosynthetic components within chloroplasts. Loss of NOT4A function leads to a strong depletion of plastid ribosomes, which reduces mRNA translation and negatively impacts photosynthetic capacity, causing pale-yellow and slow-growth phenotypes. Quantitative transcriptome and proteome analyses reveal that these defects are due to a lack of PGR3 expression in *not4a*, and we show that normal plastid function is restored through transgenic PGR3 expression. Our work identifies NOT4A as crucial for ensuring robust photosynthetic function during development and stress-response, through modulating PGR3 levels to coordinate chloroplast protein synthesis.
