## Supplementary material for "The *Arabidopsis* NOT4A E3 ligase coordinates PGR3 expression to regulate chloroplast protein translation": Data File 3

### Sheet: Primers
Code	Primer Name	Sequence	Purpose
1	NOT4A_cloF	CACCATGAGTGACCATGGTGAGAAGAC	Cloning of NOT4A CDS and RT PCR confirmation of mutant not4a line (with primer 3)
2	NOT4A_gCloF	CACCGAACACCAACCTCCAAGCAT	Cloning of genomic NOT4A sequence (with primer 3)
3	NOT4A_cloRO	AATCCCATATGTCCTGTTATACACA	Cloning of NOT4A CDS and RT PCR confirmation of mutant not4a line (with primer 1) / cloning of genomic NOT4A sequence (with primer 2)
4	N4AL11aF	GACTTGTCCAgctTGTGCTGAA	Site directed mutation of genomic NOT4A clone corresponding to L11A substitution (with primer 5)
5	N4AL11aR	TTCAGCACAagcTGGACAAGTC	Site directed mutation of genomic NOT4A clone corresponding to L11A substitution (with primer 4)
6	N4aG137AF	GGTCAGTATgcaAAAGTTCTAAAGGTT	Site directed mutation of genomic NOT4A clone corresponding to G137A substitution (with primer 7)
7	N4aG137AR	AACCTTTAGAACTTTtgcATACTGACC	Site directed mutation of genomic NOT4A clone corresponding to G137A substitution (with primer 6)
8	N4aY166AF	cgcagATATATTACTgctGGAAAAGAGG	Site directed mutation of genomic NOT4A clone corresponding to Y166A substitution (with primer 9)
9	N4aY166AR	CCTCTTTTCCagcAGTAATATATctgcg	Site directed mutation of genomic NOT4A clone corresponding to Y166A substitution (with primer 8)
10	N4a208AF	attccagGCAgccGTCAATCCT	Site directed mutation of genomic NOT4A clone corresponding to C208A substitution (with primer 11)
11	N4a208AR	AGGATTGACggcTGCctggaat	Site directed mutation of genomic NOT4A clone corresponding to C208A substitution (with primer 10)
12	PGR3cloF	CACCATGGTCGCGTTACTCTGCT	Cloning of PGR3 CDS (with primer 13)
13	PGR3cloRO	AGCTCTATTGGGGAGCTGT	Cloning of PGR3 CDS (with primer 12) / cloning of genomic PGR3 sequence (with primer 14)
14	PGR3gcloF	CACCCTTCTTCTTCTCTTTTGGTCAC	Cloning of genomic PGR3 sequence (with primer 13)
15	NOT4BcloF	CACCATGAGTGATTACGGTGAAAAGACTT	RT PCR confirmation of mutant not4b line (with primer 16)
16	NOT4BcloRO	AATCCCGTATGTTCTGTTATACGG	RT PCR confirmation of mutant not4b line (with primer 15)
17	NOT4CcloF	CACCATGAATGAGAAAGGAGAAAAGACTTG	RT PCR confirmation of mutant not4b line (with primer 18)
18	NOT4CcloRO	CATCCTGAACGTCCCATTG	RT PCR confirmation of mutant not4b line (with primer 17)
19	GKLB8760	GGGCTACACTGAATTGGTAGCTC	GABIKAT T-DNA primer for not4a mutant genotyping (with primer 21)
20	AtN4ALP	TTTACATTGTTGGGTTGCCTC	Left primer for not4a mutant genotyping (with primer 21)
21	AtN4ARP	ACTCAAGCCAAATTGCACATC	Right primer for not4a mutant genotyping (with primer 19 and 20)
22	SAIL_LB1	GCCTTTTCAGAAATGGATAAATAGCCTTGCTTCC	SAIL T-DNA primer for not4b mutant genotyping (with primer 24)
23	AtN4BLP	TTCCTTGAGAGGTGCTTTCTG	Left primer for not4b mutant genotyping (with primer 24)
24	AtN4BRP	ATATCTGCAGGGCATGTTTTG	Right primer for not4b mutant genotyping (with primer 22 and 23)
25	SALKLBb1.3	ATTTTGCCGATTTCGGAAC	SALK T-DNA primer for not4c mutant genotyping (with primer 27)
26	AtN4CLP	GGCAGAACAAAAGGTTTAGCC	Left primer for not4c mutant genotyping (with primer 27)
27	AtN4CRP	AGGCAACAATATAAGGCTGGG	Right primer for not4b mutant genotyping (with primer 25 and 26)
28	Act7qF	CTGGAATGGTGAAGGCTGGT	qPCR for ACTIN7 (with primer 29)
29	ACT7qR	GTGCCTAGGACGACCAACAA	qPCR for ACTIN7 (with primer 28)
30	N4AqF	TCAGCCTATACAAGGAGTAGAGTT	qPCR for NOT4A (with primer 31)
31	N4AqR	CTTGGCGGAGAATACCTGGG	qPCR for NOT4A (with primer 30)
32	PGR3qF	GCACAGGACGTGTTCCTACA	qPCR for PGR3 (with primer 33)
33	PGR3qR	TTCACAAGCCCGGAGATGAC	qPCR for PGR3 (with primer 32)
34	petLqF	ATTTCGGTTTTCTACTAGCAGCTT	qPCR for petL (with primer 35)
35	petLqR	TGCTTAGACCAATAAACAGAACTGA	qPCR for petL (with primer 34)
36	petGqF	TGGCTGGATTATTCGTAACTGCT	qPCR for petG (with primer 37)
37	petGqR	AAAAGTCCAACTGATCACCACG	qPCR for petG (with primer 36)
38	eYFPqF	AGGGCGAGGAGCTGTTCA	qPCR for YFP (with primer 39)
39	eYFPqR	GCTGAACTTGTGGCCGTTTA	qPCR for YFP (with primer 38)
